# Lipid nanoparticle protein coronas arise through lipoprotein fusion rather than shell-like adsorption

**DOI:** 10.64898/2025.12.21.695162

**Authors:** Shaun Grumelot, Naseeha Mohammed, Ghafar Yerima, Jorge Colonrosado, Seyed Amirhossein Sadeghi, Fei Fang, Kylie Hilsen, Brooke Shango, Amir Ata Saei, Amanda M. Murray, Michael J. Mitchell, Babak Borhan, Liangliang Sun, Hojatollah Vali, Mohammad R. K. Mofrad, Kathryn A. Whitehead, Morteza Mahmoudi

## Abstract

The protein corona influences the *in vivo* biodistribution of ionizable lipid nanoparticles (LNPs) in nucleic acid delivery, yet its structural architecture remains poorly defined. Using cryo-transmission electron microscopy, we visualized LNP-protein interactions in their native state. We show that, unlike the discrete “fuzzy” shells observed on hard nanoparticles, LNPs displayed no peripheral protein shell. Instead, controlled incubation and competitive “dual-particle” assays, supported by molecular dynamics simulations, indicate that LNP membranes undergo localized thickening and electron-dense remodeling consistent with lipoprotein integration rather than surface adsorption. Similar features were observed in extracellular vesicles, suggesting this behavior is shared among lipid-based carriers, and proteomic analysis identified apolipoproteins as the dominant associated proteins. Together, these findings support a model in which the biological identity of LNPs arises through membrane remodeling rather than shell-like adsorption, and provide a framework for the rational design of targeted nanomedicines.

**TOC Graphic:** 
