## Supplementary material for "Lipid nanoparticle protein coronas arise through lipoprotein fusion rather than shell-like adsorption": Dataset 1

### Sheet: EVs
Group	Spectra	Distinct	Distinct	% AA	Total	Protein MW	Species	Database	Protein Name
(#)	(#)	Peptides	Summed	Coverage	Protein	(Da)		Accession #
		(#)	MS/MS Search		Spectral
			Score		Intensity
1	22	5	43.26	47.6	0	11938.9	HUMAN	P01834	Immunoglobulin kappa constant
1	21	4	39.53	23.8	0	23668.8	HUMAN	P0DOX7	Immunoglobulin kappa light chain
2	11	5	40.28	8.8	0	71396.8	HUMAN	P02768	Albumin
3	6	3	32.37	8.5	0	56623.7	HUMAN	P02675	Fibrinogen beta chain
4	3	2	20	5.5	0	49966.3	HUMAN	P0DOX5	Immunoglobulin gamma-1 heavy chain
4	3	2	20	7.5	0	36627.6	HUMAN	P01857	Immunoglobulin heavy constant gamma 1
5	2	2	19.49	2.3	0	53779.5	HUMAN	Q9GZM7	Tubulointerstitial nephritis antigen-like
6	7	3	19.16	4.6	0	95725.8	HUMAN	P02671	Fibrinogen alpha chain
7	2	1	16.65	2.4	0	52149.1	HUMAN	P02679	Fibrinogen gamma chain
8	2	2	16.15	6.6	0	42330.9	HUMAN	P01860	Immunoglobulin heavy constant gamma 3
8	2	2	13.48	7.6	0	36538.4	HUMAN	P01859	Immunoglobulin heavy constant gamma 2
9	2	2	15.35	0.9	0	193432	HUMAN	Q86V15	Zinc finger protein castor homolog 1
10	5	2	13.97	23.5	0	11467.5	HUMAN	P0DOY2	Immunoglobulin lambda constant 2
10	5	2	13.97	23.5	0	11439.5	HUMAN	P0DOY3	Immunoglobulin lambda constant 3
10	4	1	6.9	7	0	23411.1	HUMAN	B9A064	Immunoglobulin lambda-like polypeptide 5
10	4	1	6.9	6.9	0	23119.9	HUMAN	P0DOX8	Immunoglobulin lambda-1 light chain
10	4	1	6.9	14.1	0	11521.6	HUMAN	P0CG04	Immunoglobulin lambda constant 1
10	4	1	6.9	14.1	0	11450.4	HUMAN	P0CF74	Immunoglobulin lambda constant 6
10	4	1	6.9	14.1	0	11427.5	HUMAN	A0M8Q6	Immunoglobulin lambda constant 7
11	3	1	13.95	2.5	0	35505.9	HUMAN	Q8NGK3	Olfactory receptor 52K2
11	3	1	13.95	2.7	0	32900.1	HUMAN	Q96A28	SLAM family member 9
12	3	3	13.44	0.6	0	479733	HUMAN	P98160	Basement membrane-specific heparan sulfate proteoglycan core protein
13	6	2	11.69	0.9	0	129689	HUMAN	Q9NPG4	Protocadherin-12
14	1	1	11.58	0.7	0	101453	HUMAN	P52849	Bifunctional heparan sulfate N-deacetylase/N-sulfotransferase 2
14	1	1	11.58	0.9	0	87914.8	HUMAN	Q3KNS1	Patched domain-containing protein 3
14	1	1	11.58	1.1	0	68238.3	HUMAN	Q9Y6Q6	Tumor necrosis factor receptor superfamily member 11A
14	1	1	11.58	1.5	0	51830.1	HUMAN	Q96AN5	Transmembrane protein 143
14	1	1	11.58	1.7	0	43763.4	HUMAN	Q8N126	Cell adhesion molecule 3
14	1	1	11.58	1.8	0	43504.9	HUMAN	P80370	Protein delta homolog 1
14	1	1	11.58	1.8	0	43208.3	HUMAN	Q6W5P4	Neuropeptide S receptor
14	1	1	11.58	2	0	39776.9	HUMAN	Q9NZD1	G-protein coupled receptor family C group 5 member D
14	1	1	11.58	2	0	39431.2	HUMAN	Q7Z6M3	Allergin-1
14	1	1	11.58	2	0	39179.1	HUMAN	Q96P68	2-oxoglutarate receptor 1
14	1	1	11.58	2.2	0	35984.2	HUMAN	Q8NH51	Olfactory receptor 8K3
14	1	1	11.58	2.7	0	29184.9	HUMAN	P08311	Cathepsin G
14	1	1	11.58	2.8	0	28122	HUMAN	P10144	Granzyme B
14	1	1	11.58	4.5	0	16880.3	HUMAN	C9JUS6	Putative adrenomedullin-5-like protein
14	1	1	11.58	4.5	0	15735.5	HUMAN	P27449	V-type proton ATPase 16 kDa proteolipid subunit
14	1	1	11.58	11.2	0	7075	HUMAN	P0DI80	Small integral membrane protein 6
15	3	2	10.25	2.4	0	60196.2	HUMAN	O43278	Kunitz-type protease inhibitor 1
16	2	2	10.08	1.4	0	88628	HUMAN	Q9HBB8	Cadherin-related family member 5
17	4	1	9.22	0.6	0	129449	HUMAN	Q9Y2H2	Phosphatidylinositide phosphatase SAC2
17	4	1	9.22	0.8	0	90266.9	HUMAN	Q8NDB2	B-cell scaffold protein with ankyrin repeats
17	4	1	9.22	1.6	0	47322.5	HUMAN	Q96NU7	Probable imidazolonepropionase
18	4	2	8.97	0.2	0	1.52124e+06	HUMAN	Q8WXI7	Mucin-16
19	2	1	8.3	1.5	0	82896.1	HUMAN	O00471	Exocyst complex component 5
20	1	1	8.3	2.9	0	63766.9	HUMAN	Q86UY8	5'-nucleotidase domain-containing protein 3
21	1	1	7.8	0.9	0	123512	HUMAN	Q9HD43	Receptor-type tyrosine-protein phosphatase H
22	1	1	7.7	8.7	0	25339.9	HUMAN	Q8N5U1	Membrane-spanning 4-domains subfamily A member 15
23	3	2	7.52	0.6	0	210852	HUMAN	Q9H2Y7	Zinc finger protein 106
24	1	1	7.42	2.8	0	128775	HUMAN	P35251	Replication factor C subunit 1
25	3	1	7.25	0.3	0	281451	HUMAN	P11717	Cation-independent mannose-6-phosphate receptor
26	1	1	7.05	1.4	0	61890.7	HUMAN	Q8IZ73	RNA pseudouridylate synthase domain-containing protein 2
27	1	1	7.04	2.9	0	54701	HUMAN	Q8NCB2	CaM kinase-like vesicle-associated protein
28	1	1	6.73	0.3	0	468034	HUMAN	P98161	Polycystin-1
29	1	1	6.68	1.5	0	88026.4	HUMAN	Q96HI0	Sentrin-specific protease 5
30	1	1	6.48	3	0	37411.6	HUMAN	Q6UXU4	Germ cell-specific gene 1-like protein
31	1	1	6.25	1.2	0	155622	HUMAN	Q14207	Protein NPAT
32	1	1	6.16	2	0	95443	HUMAN	P13591	Neural cell adhesion molecule 1
33	1	1	6.14	4.1	0	22254.5	HUMAN	Q5VYY1	Ankyrin repeat domain-containing protein 22
33	1	1	6.14	6.7	0	14167.4	HUMAN	Q6UXB2	C-X-C motif chemokine 17
34	1	1	6	0.8	0	107778	HUMAN	P98174	FYVE, RhoGEF and PH domain-containing protein 1
35	1	1	5.88	1	0	77900.8	HUMAN	Q7Z353	Highly divergent homeobox
36	2	1	5.84	1.6	0	47014.7	HUMAN	P28324	ETS domain-containing protein Elk-4
37	1	1	5.79	3.4	0	36316.4	HUMAN	P0C604	Olfactory receptor 4A8
38	1	1	5.79	0.8	0	105278	HUMAN	Q13608	Peroxisome assembly factor 2
39	1	1	5.77	6.4	0	50931.2	HUMAN	Q53H54	tRNA wybutosine-synthesizing protein 2 homolog
40	1	1	5.69	1.3	0	159070	HUMAN	O95405	Zinc finger FYVE domain-containing protein 9
41	2	1	5.69	0.9	0	342351	HUMAN	Q5TBA9	Protein furry homolog
42	1	1	5.67	1.8	0	104352	HUMAN	Q9H3U1	Protein unc-45 homolog A
43	2	1	5.65	1.4	0	78955.1	HUMAN	Q9H8Y1	Vertnin
44	1	1	5.59	2	0	43564.5	HUMAN	P21453	Sphingosine 1-phosphate receptor 1
45	1	1	5.56	6	0	37542.3	HUMAN	Q8WWH5	Probable tRNA pseudouridine synthase 1
46	1	1	5.52	0.7	0	169348	HUMAN	P10070	Zinc finger protein GLI2
47	1	1	5.52	1.7	0	56702.3	HUMAN	Q96NA8	t-SNARE domain-containing protein 1
48	2	1	5.28	2.7	0	26339.7	HUMAN	E2RYF7	Protein PBMUCL2
49	1	1	5.26	0.8	0	144974	HUMAN	Q8NET4	Retrotransposon Gag-like protein 9
50	2	1	5.18	5.8	0	35423.3	HUMAN	Q8NGE2	Olfactory receptor 2AP1
51	1	1	5.17	5.4	0	26812.9	HUMAN	Q96C19	EF-hand domain-containing protein D2
52	1	1	5	2.2	0	83115.2	HUMAN	P46459	Vesicle-fusing ATPase
53	1	1	4.85	4.3	0	41912.5	HUMAN	Q96MF2	SH3 and cysteine-rich domain-containing protein 3
54	1	1	4.83	0.1	0	600053	HUMAN	O14686	Histone-lysine N-methyltransferase 2D
55	1	1	4.81	0.6	0	317803	HUMAN	Q02224	Centromere-associated protein E
56	2	1	4.61	0.2	0	436400	HUMAN	Q03164	Histone-lysine N-methyltransferase 2A
57	1	1	4.61	0.1	0	485887	HUMAN	Q7Z6Z7	E3 ubiquitin-protein ligase HUWE1
58	1	1	4.58	0.8	0	140256	HUMAN	Q5JUK3	Potassium channel subfamily T member 1
59	1	1	4.51	0.3	0	263297	HUMAN	P16112	Aggrecan core protein
60	1	1	4.42	0	0	813016	HUMAN	Q7Z5P9	Mucin-19
61	1	1	4.4	2.7	0	74018	HUMAN	Q9UHV5	Rap guanine nucleotide exchange factor-like 1
62	1	1	4.35	0.4	0	177900	HUMAN	P48681	Nestin
63	1	1	4.35	2.1	0	89275.5	HUMAN	Q9UBV2	Protein sel-1 homolog 1
64	1	1	4.24	0.3	0	261317	HUMAN	Q5T1R4	Transcription factor HIVEP3
65	1	1	4.21	4.2	0	26690.4	HUMAN	Q6L8H2	Keratin-associated protein 5-3
65	1	1	4.21	5.6	0	19636.9	HUMAN	Q701N4	Keratin-associated protein 5-2
66	1	1	4.21	1.2	0	108218	HUMAN	Q86TH1	ADAMTS-like protein 2
67	1	1	4.2	1.8	0	48718.6	HUMAN	P45984	Mitogen-activated protein kinase 9
68	2	1	4.2	1.6	0	61785	HUMAN	Q8NAF0	Zinc finger protein 579
69	1	1	4.18	0.9	0	93315.6	HUMAN	Q9UKN8	General transcription factor 3C polypeptide 4
70	1	1	4.17	1.3	0	106798	HUMAN	Q8NI08	Nuclear receptor coactivator 7
71	1	1	4.15	2.7	0	35919.7	HUMAN	P50479	PDZ and LIM domain protein 4
72	1	1	4.12	0.6	0	149520	HUMAN	O00512	B-cell CLL/lymphoma 9 protein
73	1	1	4.11	3	0	109416	HUMAN	P32418	Sodium/calcium exchanger 1
74	1	1	4.1	0.3	0	257034	HUMAN	Q9UM47	Neurogenic locus notch homolog protein 3
74	1	1	4.1	0.8	0	106569	HUMAN	Q8IX07	Zinc finger protein ZFPM1
74	1	1	4.1	1.1	0	81406.9	HUMAN	A1L443	NUT family member 2F
74	1	1	4.1	1.2	0	79647.9	HUMAN	Q5VZR2	NUT family member 2G
74	2	1	4.1	1.9	0	52225.3	HUMAN	Q9UJ96	Potassium voltage-gated channel subfamily G member 2
74	1	1	4.1	10	0	10443.8	HUMAN	A0A1B0GTC6	Uncharacterized protein C3orf85
74	1	1	4.1	10.1	0	10055.3	HUMAN	Q8NHW6	Otospiralin
75	2	1	4.05	0.9	0	90426	HUMAN	Q12788	Transducin beta-like protein 3
76	1	1	4.02	0.7	0	159382	HUMAN	P43146	Netrin receptor DCC
77	2	1	4.01	0.7	0	133776	HUMAN	Q99550	M-phase phosphoprotein 9
78	1	1	3.92	1.8	0	53907.8	HUMAN	Q8IUH3	RNA-binding protein 45
79	2	1	3.85	1.8	0	104210	HUMAN	Q5U651	Ras-interacting protein 1
80	1	1	3.83	1.3	0	69745	HUMAN	Q86SR1	Polypeptide N-acetylgalactosaminyltransferase 10
81	1	1	3.78	0.3	0	418609	HUMAN	Q9UPA5	Protein bassoon
82	1	1	3.77	4.4	0	28201.2	HUMAN	O43657	Tetraspanin-6
83	1	1	3.77	2.8	0	63769.8	HUMAN	Q9ULM6	CCR4-NOT transcription complex subunit 6
84	1	1	3.76	0.5	0	141394	HUMAN	A6NGG8	Photoreceptor cilium actin regulator
85	1	1	3.74	2.3	0	85488.9	HUMAN	Q9NYW8	RB-associated KRAB zinc finger protein
86	1	1	3.69	2.3	0	56421.3	HUMAN	Q86WB0	Nuclear-interacting partner of ALK
87	1	1	3.63	0.5	0	253514	HUMAN	O15027	Protein transport protein Sec16A
88	1	1	3.61	1.2	0	114817	HUMAN	P36888	Receptor-type tyrosine-protein kinase FLT3
89	1	1	3.59	2.5	0	35150.1	HUMAN	Q8NG92	Olfactory receptor 13H1
90	1	1	3.55	1.9	0	57091.4	HUMAN	Q9BWU1	Cyclin-dependent kinase 19
91	1	1	3.52	1.2	0	284184	HUMAN	O00555	Voltage-dependent P/Q-type calcium channel subunit alpha-1A
92	2	1	3.5	0.4	0	159606	HUMAN	Q07092	Collagen alpha-1(XVI) chain
93	1	1	3.5	0.4	0	336441	HUMAN	Q9NR48	Histone-lysine N-methyltransferase ASH1L
94	1	1	3.44	0.9	0	77165.8	HUMAN	Q9NYZ3	G2 and S phase-expressed protein 1
94	1	1	3.44	1.2	0	63812.4	HUMAN	O43776	Asparagine--tRNA ligase, cytoplasmic
94	1	1	3.44	3.2	0	25452.2	HUMAN	Q13588	GRB2-related adapter protein
95	5	1	3.36	2.8	0	128599	HUMAN	Q9H2K2	Poly [ADP-ribose] polymerase tankyrase-2
96	1	1	3.34	2.8	0	36699.4	HUMAN	Q7Z614	Sorting nexin-20
97	1	1	3.34	4.1	0	29289.4	HUMAN	Q96C55	Zinc finger protein 524
98	1	1	3.3	3.6	0	26711.9	HUMAN	Q99750	MyoD family inhibitor
99	1	1	3.27	3.2	0	58569.5	HUMAN	O75886	Signal transducing adapter molecule 2
100	1	1	3.26	1.5	0	71246.1	HUMAN	Q9H347	Ubiquilin-3
101	1	1	3.23	0.6	0	131226	HUMAN	Q8TBY9	Cilia- and flagella-associated protein 251
102	1	1	3.2	3.2	0	75509.3	HUMAN	Q9H9P5	Putative E3 ubiquitin-protein ligase UNKL
103	1	1	3.18	3	0	97644.6	HUMAN	Q7Z3G6	Prickle-like protein 2
104	2	1	3.16	1.4	0	127018	HUMAN	Q9HCL0	Protocadherin-18
105	1	1	3.07	0.2	0	436261	HUMAN	Q01484	Ankyrin-2
106	1	1	3.07	0.8	0	99795.8	HUMAN	Q5QJ38	Trichohyalin-like protein 1
107	1	1	3.07	0.8	0	89339.4	HUMAN	Q9HBT6	Cadherin-20
108	1	1	3.06	4.6	0	43830.3	HUMAN	Q2MJR0	Sprouty-related, EVH1 domain-containing protein 3
109	1	1	2.99	1.5	0	78229.7	HUMAN	Q32MQ0	Zinc finger protein 750
110	1	1	2.96	0.8	0	106821	HUMAN	Q01831	DNA repair protein complementing XP-C cells
111	1	1	2.96	1.3	0	60734	HUMAN	Q9HCM9	E3 ubiquitin-protein ligase TRIM39
112	1	1	2.87	0.5	0	190723	HUMAN	Q2KHR3	Glutamine and serine-rich protein 1
112	1	1	2.87	2.2	0	52417.7	HUMAN	Q14457	Beclin-1
113	1	1	2.84	0.2	0	453126	HUMAN	Q685J3	Mucin-17
114	1	1	2.77	1.2	0	69504.3	HUMAN	P61550	Endogenous retrovirus group S71 member 1 Env polyprotein
115	1	1	2.69	0.5	0	164159	HUMAN	Q9Y4B4	Helicase ARIP4
115	1	1	2.69	0.7	0	115685	HUMAN	O14974	Protein phosphatase 1 regulatory subunit 12A
115	1	1	2.69	0.8	0	110866	HUMAN	O60237	Protein phosphatase 1 regulatory subunit 12B
115	1	1	2.69	1	0	85344	HUMAN	Q9BZL4	Protein phosphatase 1 regulatory subunit 12C
116	1	1	2.54	2.9	0	35249.7	HUMAN	Q9NZD8	Maspardin
117	1	1	2.5	0.6	0	134755	HUMAN	P48357	Leptin receptor
118	1	1	2.45	1.1	0	82173.5	HUMAN	Q9H116	GDNF-inducible zinc finger protein 1
119	1	1	2.39	0.9	0	100532	HUMAN	P49756	RNA-binding protein 25
120	1	1	2.23	3.9	0	60209.2	HUMAN	A6NM43	Putative T-complex protein 1 subunit theta-like 1
121	1	1	2.07	0.3	0	312652	HUMAN	Q6N022	Teneurin-4
122	1	1	1.82	1.4	0	57136.7	HUMAN	Q6ZNC8	Lysophospholipid acyltransferase 1
123	1	1	1.53	2.8	0	42249.3	HUMAN	O75781	Paralemmin-1
124	1	1	0.57	0.5	0	158943	HUMAN	P35670	Copper-transporting ATPase 2
125	1	1	0.32	2.3	0	96474.5	HUMAN	Q9BZF2	Oxysterol-binding protein-related protein 7
126	1	1	0.17	1.5	0	104936	HUMAN	Q6ZXV5	Protein O-mannosyl-transferase TMTC3
Totals:	309	197
